# Mutations in *PSEN1* predispose inflammation in an astrocyte model of familial Alzheimer’s disease through disrupted regulated intramembrane proteolysis

**DOI:** 10.1101/2024.09.09.611621

**Authors:** Oliver J. Ziff, Sarah Jolly, Jackie M. Casey, Lucy Granat, Satinder Samra, Nuria Seto-Salvia, Argyro Alatza, Leela Phadke, Benjamin Galet, Philippe Ravassard, Marie-Claude Potier, Nick C. Fox, John Hardy, Dervis Salih, Paul Whiting, Fiona Ducotterd, Rickie Patani, Selina Wray, Charles Arber

**Affiliations:** Department of Neuromuscular Diseases, UCL Queen Square Institute of Neurology, University College London, London, UK; Alzheimer’s Research UK UCL Drug Discovery Institute, University College London, London, UK; Department of Neurodegenerative Disease, UCL Queen Square Institute of Neurology, London, UK; Department of Clinical and Movement Neuroscience, Reta Lila Weston Institute, UCL Queen Square Institute of Neurology, London, UK; Sorbonne Université, Institut du Cerveau - Paris Brain Institute - ICM, Inserm, CNRS, APHP, Hôpital de la Pitié Salpêtrière, Paris, France; UK Dementia Research Institute at UCL, London, UK; Dementia Research Centre, UCL Queen Square Institute of Neurology, London, UK; Human Stem Cells and Neurodegeneration Laboratory, The Francis Crick Institute, London, UK

**Keywords:** iPSC, astrocyte, PSEN1, Alzheimer’s disease, inflammation, regulated intramembrane proteolysis

## Abstract

Mutations in *PSEN1* cause familial Alzheimer’s disease with almost complete penetrance. Age at onset is highly variable between different *PSEN1* mutations and even within families with the same mutation. Current research into late onset Alzheimer’s disease implicates inflammation in both disease onset and progression. PSEN1 is the catalytic subunit of γ-secretase, responsible for regulated intramembrane proteolysis of numerous substrates that include cytokine receptors. For this reason, we tested the hypothesis that mutations in *PSEN1* impact inflammatory responses in astrocytes, thereby contributing to disease progression.

Here, using iPSC-astrocytes, we show that PSEN1 is upregulated in response to inflammatory stimuli, and this upregulation is disrupted by pathological *PSEN1* mutations. Using transcriptomic analyses, we demonstrate that *PSEN1* mutant astrocytes have an augmented inflammatory profile in their basal state, concomitant with an upregulation of genes coding for regulated intramembrane proteolytic and robust activation of JAK-STAT signalling. Using JAK-STAT2 as an example signalling pathway, we show altered phosphorylation cascades in *PSEN1* mutant astrocytes, reinforcing the notion of altered cytokine signalling cascades. Finally, we use small molecule modulators of γ-secretase to confirm a role for PSEN1/γ-secretase in regulating the astrocytic response to inflammatory stimuli.

Together, these data suggest that mutations in *PSEN1* enhance cytokine signalling via impaired regulated intramembrane proteolysis, thereby predisposing astrocytic inflammatory profiles. These findings support a two-hit contribution of *PSEN1* mutations to fAD pathogenesis, not only impacting APP and Aβ processing but also altering the cellular response to inflammation.
