## Supplementary material for "Mutations in *PSEN1* predispose inflammation in an astrocyte model of familial Alzheimer’s disease through disrupted regulated intramembrane proteolysis": Table S1

### Sheet: Sheet1
experiments (batches)
			Ctrl1	Ctrl2	Ctrl3	Ctrl4	WT	IsoR	PSEN1 int4del	PSEN1 Y115H	PSEN1 R278I
			Experimental replicates (independent batches of astrocytes)
		Fig 1B-D	3 (3)	2 (2)	1 (1)	2 (2)	1 (1)		3 (3)	3 (3)	3 (3)
		Fig 1E-F	3 (3)	2 (2)	2 (2)	2 (2)	3 (3)		3 (3)	3 (3)	3 (3)
		Fig 1G	3 (3)		2 (2)	1 (1)	3 (3)		3 (3)	3 (3)	3 (3)
		Fig 2A	3 (3)	2 (2)	2 (2)	2	3 (3)
		Fig 2B	2 (2)	2 (2)	2 (2)		2 (2)
		Fig 2D	3 (5)	3 (3)	1 (1)	2 (3)	4 (5)		4 (5)	3 (4)	3 (5)
		Fig 2F-G	3 (4)	2 (2)	1 (1)	2 (3)	4 (4)		4 (5)	3 (3)	3 (4)
		Fig 3 A-I	3 (3)	2 (2)	2 (2)	2 (2)	3 (3)		3 (3)	3 (3)	3 (3)
		Fig 4A	6 (4)	2 (2)	1 (1)	4 (2)	3 (2)		4 (2)	3 (3)	6 (4)
		Fig 4A'	7 (4)	3 (3)	2 (1)	4 (2)	4 (2)		5 (2)	4 (3)	7 (4)
		Fig 4B	3 (2)		1 (1)	3 (2)	3 (2)		3 (2)	2 (2)	3 (2)
		Fig 4B'	3 (2)		1 (1)	3 (2)	3 (2)		3 (2)	2 (2)	3 (2)
		Fig 4C	6 (4)	2 (2)	1 (1)	4 (2)	3 (2)		4 (2)	3 (3)	6 (4)
		Fig 4 C'	7 (4)	3 (3)	2 (1)	4 (2)	4 (2)		5 (2)	4 (3)	7 (4)
		Fig 4D	6 (4)	2 (2)	1 (1)	4 (2)	4 (2)		4 (2)	3 (3)	6 (4)
		Fig 4D'	3 (2)		1 (1)	3 (2)	3 (2)		3 (2)	2 (2)	3 (2)
		Fig 4F	5 (4)	2 (2)	1 (1)	1 (1)	5 (4)	3 (2)	5 (4)	3 (3)	8 (6)
		Fig 4G	5 (4)	2 (2)	1 (1)	1 (1)	5 (4)	3 (2)	5 (4)	3 (3)	8 (6)
		Fig 4H	2 (2)	2 (2)		1 (1)	5 (3)	3 (2)	3 (2)	3 (3)	7 (5)
		Fig 5A	3 (2)			1 (1)	2 (1)	3 (2)	1 (1)	1 (1)	6 (4)
		Fig 5B	3 (2)			1 (1)	2 (1)	3 (2)	1 (1)	1 (1)	6 (4)
		Fig 5C	3 (2)			1 (1)	2 (1)	3 (2)	1 (1)	1 (1)	6 (4)
		Fig 5D	2 (2)	1 (1)	1 (1)		1 (1)	3 (2)	1 (1)	1 (1)	5 (4)
		Fig 5E	2 (2)	1 (1)	1 (1)		1 (1)	3 (2)	1 (1)	1 (1)	5 (4)
		Fig 5F	2 (2)	1 (1)	1 (1)		1 (1)	3 (2)	1 (1)	1 (1)	5 (4)
